# Identification of substrates of the protein tyrosine phosphatase PTP1B using *in situ* site-specific photo-crosslinking

**DOI:** 10.64898/2026.07.06.736850

**Authors:** Andrew C. Johns, Yethmie S. Goonatilleke, David C. Cabanero, Yanzhe Ma, Minhee Lee, Anne E. van Vlimmeren, Marko Jovanovic, Neel H. Shah

## Abstract

Protein tyrosine phosphorylation is critical for cellular function, and aberrant phosphorylation is tied to a wide range of human diseases. Identifying the substrates of protein tyrosine phosphatases, the enzymes that erase this modification, is critical to understanding human biology and disease states. The state-of-the-art method for tyrosine phosphatase substrate identification requires the use of mutations that modestly increase the lifetime of enzyme-substrate complexes by kill catalytic activity. While these “substrate-trapping” mutants are useful tools, they work best for high-affinity or abundant substrates that remain phosphatase-bound through cell lysis and enrichment. Here, we use site-specific photo-crosslinking to covalently capture the substrates of tyrosine phosphatases *in situ*. We identify eight different positions around the active site of the phosphatase PTP1B where photo-crosslinker amino acids can be incorporated via amber codon suppression without dramatically disrupting catalytic activity. We then conduct photo-crosslinking experiments in mammalian cells and identify crosslinked proteins by mass spectrometry proteomics, revealing that our approach can capture known PTP1B interactors and substrates. We then show that PTP1B photo-crosslinking *in situ* is sensitive to enzyme localization and identify new PTP1B substrates that regulate contacts between the endoplasmic reticulum and plasma membrane. We also demonstrate that photo-crosslinking can capture signal-dependent interactions. For example, we observe PTP1B crosslinking to the epidermal growth factor (EGF) receptor, a known substrate, in an EGF-dependent manner, and we identify other potential EGF-dependent substrates. Overall, our approach reveals previously unknown roles of PTP1B in signaling systems and could be readily extended to other tyrosine phosphatases in the same family.
