## Supplementary material for "Identification of substrates of the protein tyrosine phosphatase PTP1B using *in situ* site-specific photo-crosslinking": Table S3

### Sheet: Table S3 legend
Table S3. Proteins enriched by PTP1B-AbK variants but not wild-type PTP1B.
A. Proteins statistically-significantly enriched by one or more AbK variant, but not enriched by wild-type
B. Proteins enriched by 6 or more AbK variants but not wild-type

### Sheet: A
						Log2 fold-change >1	Log2 fold-change >1, p<0.05
Gene names	Protein name	Protein description	Uniprot ID	Biogrid interactor	Substrate	WT	WT	K41	N42	R47	N90	K116	S118	L119	M258
MRPS17;hCG_1984214	E9PE17_HUMAN	28S ribosomal protein S17, mitochondrial	E9PE17	FALSE	FALSE	FALSE	FALSE	FALSE	FALSE	TRUE	FALSE	FALSE	FALSE	FALSE	FALSE
FDFT1	E9PNM1_HUMAN	Squalene synthase	E9PNM1	FALSE	FALSE	FALSE	FALSE	FALSE	FALSE	TRUE	FALSE	FALSE	FALSE	FALSE	FALSE
SEC23A	F5H365_HUMAN	Protein transport protein Sec23A	F5H365	FALSE	FALSE	FALSE	FALSE	FALSE	FALSE	TRUE	FALSE	FALSE	FALSE	FALSE	FALSE
SEC11A	H0YNG3_HUMAN	Signal peptidase complex catalytic subunit SEC11;Signal peptidase complex catalytic subunit SEC11A;Signal peptidase I	H0YNG3	FALSE	FALSE	FALSE	FALSE	FALSE	FALSE	TRUE	FALSE	FALSE	FALSE	FALSE	FALSE
ZMYM4	H7C1I7_HUMAN	Zinc finger MYM-type protein 4	H7C1I7	FALSE	FALSE	FALSE	FALSE	FALSE	FALSE	TRUE	FALSE	FALSE	FALSE	FALSE	FALSE
EXOC5	EXOC5_HUMAN	Exocyst complex component 5	O00471	FALSE	FALSE	FALSE	FALSE	FALSE	FALSE	TRUE	FALSE	FALSE	FALSE	FALSE	FALSE
NDUFS6	NDUS6_HUMAN	NADH dehydrogenase [ubiquinone] iron-sulfur protein 6, mitochondrial	O75380	FALSE	FALSE	FALSE	FALSE	TRUE	FALSE	TRUE	FALSE	FALSE	FALSE	FALSE	FALSE
DBT	ODB2_HUMAN	Lipoamide acyltransferase component of branched-chain alpha-keto acid dehydrogenase complex, mitochondrial	P11182	FALSE	FALSE	FALSE	FALSE	FALSE	FALSE	TRUE	FALSE	FALSE	FALSE	FALSE	FALSE
PGAM1	PGAM1_HUMAN	Phosphoglycerate mutase 1	P18669	FALSE	TRUE	FALSE	FALSE	FALSE	FALSE	TRUE	FALSE	FALSE	FALSE	FALSE	FALSE
ATP6V0C	VATL_HUMAN	V-type proton ATPase 16 kDa proteolipid subunit	P27449	FALSE	FALSE	FALSE	FALSE	FALSE	FALSE	TRUE	FALSE	FALSE	FALSE	FALSE	FALSE
ERP29	ERP29_HUMAN	Endoplasmic reticulum resident protein 29	P30040	FALSE	FALSE	FALSE	FALSE	FALSE	FALSE	TRUE	FALSE	FALSE	FALSE	FALSE	FALSE
ACADSB	ACDSB_HUMAN	Short/branched chain specific acyl-CoA dehydrogenase, mitochondrial	P45954	FALSE	FALSE	FALSE	FALSE	FALSE	FALSE	TRUE	FALSE	FALSE	FALSE	FALSE	FALSE
CRKL	CRKL_HUMAN	Crk-like protein	P46109	FALSE	FALSE	FALSE	FALSE	FALSE	FALSE	TRUE	FALSE	FALSE	FALSE	FALSE	FALSE
ARCN1	COPD_HUMAN	Coatomer subunit delta	P48444	FALSE	FALSE	FALSE	FALSE	FALSE	FALSE	TRUE	FALSE	FALSE	FALSE	FALSE	FALSE
ACTR2	ARP2_HUMAN	Actin-related protein 2	P61160	FALSE	FALSE	FALSE	FALSE	FALSE	FALSE	TRUE	FALSE	FALSE	FALSE	FALSE	FALSE
LYZ	LYSC_HUMAN	Lysozyme C	P61626	FALSE	FALSE	FALSE	FALSE	FALSE	FALSE	TRUE	FALSE	FALSE	FALSE	FALSE	FALSE
NEXN	NEXN_HUMAN	Nexilin	Q0ZGT2	FALSE	FALSE	FALSE	FALSE	FALSE	FALSE	TRUE	FALSE	FALSE	FALSE	FALSE	FALSE
SNX1	SNX1_HUMAN	Sorting nexin-1	Q13596	FALSE	FALSE	FALSE	FALSE	FALSE	FALSE	TRUE	FALSE	FALSE	FALSE	FALSE	FALSE
FKBP8	FKBP8_HUMAN	Peptidyl-prolyl cis-trans isomerase FKBP8	Q14318	TRUE	FALSE	FALSE	FALSE	TRUE	TRUE	TRUE	TRUE	FALSE	TRUE	FALSE	FALSE
RAB3GAP1	RB3GP_HUMAN	Rab3 GTPase-activating protein catalytic subunit	Q15042	TRUE	FALSE	FALSE	FALSE	FALSE	FALSE	TRUE	FALSE	FALSE	FALSE	FALSE	FALSE
TMEM97	SGMR2_HUMAN	Transmembrane protein 97	Q5BJF2	FALSE	FALSE	FALSE	FALSE	FALSE	FALSE	TRUE	FALSE	FALSE	FALSE	FALSE	FALSE
MTG1	MTG1_HUMAN	Mitochondrial ribosome-associated GTPase 1;Mitochondrial GTPase 1	Q9BT17	FALSE	FALSE	FALSE	FALSE	TRUE	FALSE	TRUE	FALSE	FALSE	FALSE	FALSE	FALSE
LRRC40	LRC40_HUMAN	Leucine-rich repeat-containing protein 40	Q9H9A6	FALSE	FALSE	FALSE	FALSE	FALSE	FALSE	TRUE	FALSE	FALSE	FALSE	FALSE	FALSE
MAT2B	MAT2B_HUMAN	Methionine adenosyltransferase 2 subunit beta	Q9NZL9	FALSE	FALSE	FALSE	FALSE	FALSE	FALSE	TRUE	FALSE	FALSE	FALSE	FALSE	FALSE
RCL1	RCL1_HUMAN	RNA 3-terminal phosphate cyclase-like protein	Q9Y2P8	FALSE	FALSE	FALSE	FALSE	FALSE	FALSE	TRUE	FALSE	FALSE	FALSE	FALSE	FALSE
WBP11	WBP11_HUMAN	WW domain-binding protein 11	Q9Y2W2	FALSE	FALSE	FALSE	FALSE	FALSE	FALSE	TRUE	FALSE	FALSE	FALSE	FALSE	FALSE
UQCC1	B1AKV3_HUMAN	Ubiquinol-cytochrome-c reductase complex assembly factor 1	B1AKV3	FALSE	FALSE	FALSE	FALSE	FALSE	FALSE	FALSE	FALSE	FALSE	FALSE	TRUE	FALSE
RANBP3	K7EIJ4_HUMAN	Ran-binding protein 3	K7EIJ4	FALSE	FALSE	FALSE	FALSE	FALSE	FALSE	FALSE	FALSE	FALSE	FALSE	TRUE	FALSE
EIF4E2	B8ZZL3_HUMAN	Eukaryotic translation initiation factor 4E type 2	B8ZZL3	FALSE	FALSE	FALSE	FALSE	FALSE	FALSE	FALSE	FALSE	FALSE	FALSE	TRUE	FALSE
IGF2BP2	F8W930_HUMAN	Insulin-like growth factor 2 mRNA-binding protein 2	F8W930	FALSE	FALSE	FALSE	FALSE	FALSE	FALSE	FALSE	FALSE	FALSE	FALSE	TRUE	FALSE
RNGTT	MCE1_HUMAN	mRNA-capping enzyme;Polynucleotide 5-triphosphatase;mRNA guanylyltransferase	O60942	FALSE	FALSE	FALSE	FALSE	FALSE	FALSE	FALSE	FALSE	FALSE	FALSE	TRUE	FALSE
VIM	VIME_HUMAN	Vimentin	P08670	FALSE	TRUE	FALSE	FALSE	FALSE	FALSE	FALSE	FALSE	FALSE	FALSE	TRUE	FALSE
U2AF1	U2AF5_HUMAN	Splicing factor U2AF 35 kDa subunit	P0DN76	FALSE	FALSE	FALSE	FALSE	FALSE	FALSE	FALSE	FALSE	FALSE	FALSE	TRUE	FALSE
SLC2A1	GTR1_HUMAN	Solute carrier family 2, facilitated glucose transporter member 1	P11166	FALSE	FALSE	FALSE	FALSE	FALSE	FALSE	FALSE	FALSE	FALSE	FALSE	TRUE	FALSE
ACAT1	THIL_HUMAN	Acetyl-CoA acetyltransferase, mitochondrial	P24752	FALSE	FALSE	FALSE	FALSE	FALSE	FALSE	FALSE	FALSE	FALSE	FALSE	TRUE	FALSE
ABCD3	ABCD3_HUMAN	ATP-binding cassette sub-family D member 3	P28288	TRUE	FALSE	FALSE	FALSE	TRUE	TRUE	FALSE	FALSE	FALSE	TRUE	TRUE	FALSE
PHB	PHB1_HUMAN	Prohibitin	P35232	TRUE	FALSE	FALSE	FALSE	FALSE	FALSE	FALSE	FALSE	FALSE	FALSE	TRUE	FALSE
RAB8A	RAB8A_HUMAN	Ras-related protein Rab-8A	P61006	FALSE	FALSE	FALSE	FALSE	FALSE	FALSE	FALSE	FALSE	FALSE	FALSE	TRUE	FALSE
SLC7A5	LAT1_HUMAN	Large neutral amino acids transporter small subunit 1	Q01650	FALSE	FALSE	FALSE	FALSE	FALSE	FALSE	FALSE	FALSE	FALSE	FALSE	TRUE	FALSE
ILF3	ILF3_HUMAN	Interleukin enhancer-binding factor 3	Q12906	TRUE	FALSE	FALSE	FALSE	FALSE	FALSE	FALSE	FALSE	FALSE	FALSE	TRUE	FALSE
URB2	URB2_HUMAN	Unhealthy ribosome biogenesis protein 2 homolog	Q14146	FALSE	FALSE	FALSE	FALSE	FALSE	FALSE	FALSE	FALSE	FALSE	FALSE	TRUE	FALSE
ARRDC1	Q5T370_HUMAN	Arrestin domain-containing protein 1	Q5T370	FALSE	FALSE	FALSE	FALSE	FALSE	FALSE	FALSE	FALSE	FALSE	FALSE	TRUE	FALSE
46082	MARC1_HUMAN	Mitochondrial amidoxime-reducing component 1	Q5VT66	FALSE	FALSE	FALSE	FALSE	FALSE	FALSE	FALSE	FALSE	FALSE	FALSE	TRUE	FALSE
MRPL14	RM14_HUMAN	39S ribosomal protein L14, mitochondrial	Q6P1L8	FALSE	FALSE	FALSE	FALSE	FALSE	FALSE	FALSE	FALSE	FALSE	FALSE	TRUE	FALSE
RSRC2	RSRC2_HUMAN	Arginine/serine-rich coiled-coil protein 2	Q7L4I2	FALSE	FALSE	FALSE	FALSE	FALSE	FALSE	FALSE	FALSE	FALSE	FALSE	TRUE	FALSE
C16orf62	VP35L_HUMAN	UPF0505 protein C16orf62	Q7Z3J2	FALSE	FALSE	FALSE	FALSE	FALSE	FALSE	FALSE	FALSE	FALSE	FALSE	TRUE	FALSE
C6orf120	CF120_HUMAN	UPF0669 protein C6orf120	Q7Z4R8	FALSE	FALSE	FALSE	FALSE	FALSE	FALSE	FALSE	FALSE	FALSE	FALSE	TRUE	FALSE
WDR75	WDR75_HUMAN	WD repeat-containing protein 75	Q8IWA0	FALSE	FALSE	FALSE	FALSE	FALSE	FALSE	FALSE	FALSE	FALSE	FALSE	TRUE	FALSE
UBAC2	UBAC2_HUMAN	Ubiquitin-associated domain-containing protein 2	Q8NBM4	FALSE	FALSE	FALSE	FALSE	FALSE	FALSE	FALSE	FALSE	FALSE	FALSE	TRUE	FALSE
NUP133	NU133_HUMAN	Nuclear pore complex protein Nup133	Q8WUM0	TRUE	FALSE	FALSE	FALSE	TRUE	FALSE	FALSE	FALSE	FALSE	FALSE	TRUE	FALSE
ANP32B	AN32B_HUMAN	Acidic leucine-rich nuclear phosphoprotein 32 family member B	Q92688	FALSE	FALSE	FALSE	FALSE	FALSE	FALSE	FALSE	FALSE	FALSE	FALSE	TRUE	FALSE
CCDC47	CCD47_HUMAN	Coiled-coil domain-containing protein 47	Q96A33	TRUE	FALSE	FALSE	FALSE	FALSE	FALSE	FALSE	FALSE	FALSE	FALSE	TRUE	FALSE
RRP36	RRP36_HUMAN	Ribosomal RNA processing protein 36 homolog	Q96EU6	FALSE	FALSE	FALSE	FALSE	FALSE	FALSE	FALSE	FALSE	FALSE	TRUE	TRUE	FALSE
PDCD10	PDC10_HUMAN	Programmed cell death protein 10	Q9BUL8	FALSE	FALSE	FALSE	FALSE	FALSE	FALSE	FALSE	FALSE	TRUE	FALSE	TRUE	FALSE
TMED9	TMED9_HUMAN	Transmembrane emp24 domain-containing protein 9	Q9BVK6	FALSE	FALSE	FALSE	FALSE	FALSE	FALSE	FALSE	FALSE	FALSE	FALSE	TRUE	FALSE
WDR26	WDR26_HUMAN	WD repeat-containing protein 26	Q9H7D7	FALSE	FALSE	FALSE	FALSE	FALSE	FALSE	FALSE	FALSE	FALSE	FALSE	TRUE	FALSE
PTGES2	PGES2_HUMAN	Prostaglandin E synthase 2;Prostaglandin E synthase 2 truncated form	Q9H7Z7	FALSE	FALSE	FALSE	FALSE	FALSE	FALSE	FALSE	FALSE	FALSE	FALSE	TRUE	FALSE
TM9SF3	TM9S3_HUMAN	Transmembrane 9 superfamily member 3	Q9HD45	FALSE	FALSE	FALSE	FALSE	FALSE	FALSE	FALSE	FALSE	FALSE	FALSE	TRUE	FALSE
POLE4	DPOE4_HUMAN	DNA polymerase epsilon subunit 4	Q9NR33	FALSE	FALSE	FALSE	FALSE	FALSE	FALSE	FALSE	FALSE	FALSE	FALSE	TRUE	FALSE
TOMM22	TOM22_HUMAN	Mitochondrial import receptor subunit TOM22 homolog	Q9NS69	TRUE	FALSE	FALSE	FALSE	FALSE	FALSE	FALSE	FALSE	FALSE	FALSE	TRUE	FALSE
HSPBP1	HPBP1_HUMAN	Hsp70-binding protein 1	Q9NZL4	FALSE	FALSE	FALSE	FALSE	FALSE	FALSE	FALSE	FALSE	FALSE	FALSE	TRUE	FALSE
NOP16	NOP16_HUMAN	Nucleolar protein 16	Q9Y3C1	FALSE	FALSE	FALSE	FALSE	FALSE	FALSE	FALSE	FALSE	FALSE	FALSE	TRUE	FALSE
WDR18	U3KQC1_HUMAN	WD repeat-containing protein 18	U3KQC1	FALSE	FALSE	FALSE	FALSE	TRUE	FALSE	FALSE	FALSE	FALSE	FALSE	FALSE	FALSE
WDR36	WDR36_HUMAN	WD repeat-containing protein 36	Q8NI36	FALSE	FALSE	FALSE	FALSE	TRUE	FALSE	FALSE	FALSE	FALSE	FALSE	FALSE	FALSE
DDX46	A0A0C4DG89_HUMAN	Probable ATP-dependent RNA helicase DDX46	A0A0C4DG89	FALSE	FALSE	FALSE	FALSE	TRUE	FALSE	FALSE	FALSE	FALSE	FALSE	FALSE	FALSE
DDOST	OST48_HUMAN	Dolichyl-diphosphooligosaccharide--protein glycosyltransferase 48 kDa subunit	P39656	FALSE	FALSE	FALSE	FALSE	TRUE	FALSE	FALSE	FALSE	FALSE	FALSE	FALSE	FALSE
PANK4	E9PHT6_HUMAN	Pantothenate kinase 4	E9PHT6	FALSE	FALSE	FALSE	FALSE	TRUE	FALSE	FALSE	FALSE	FALSE	FALSE	FALSE	FALSE
RNF5	A0A140TA09_HUMAN	E3 ubiquitin-protein ligase RNF5	A0A140TA09	FALSE	FALSE	FALSE	FALSE	TRUE	FALSE	FALSE	FALSE	FALSE	FALSE	FALSE	FALSE
TSPO	B1AH87_HUMAN	Translocator protein	B1AH87	FALSE	FALSE	FALSE	FALSE	TRUE	FALSE	FALSE	FALSE	FALSE	TRUE	FALSE	FALSE
CS	CISY_HUMAN	Citrate synthase, mitochondrial;Citrate synthase	O75390	FALSE	FALSE	FALSE	FALSE	TRUE	FALSE	FALSE	FALSE	FALSE	FALSE	FALSE	FALSE
46272	E7ES33_HUMAN	Septin-7	E7ES33	FALSE	FALSE	FALSE	FALSE	TRUE	FALSE	FALSE	FALSE	FALSE	FALSE	FALSE	FALSE
HMGB3	E7ES08_HUMAN	High mobility group protein B3	E7ES08	FALSE	FALSE	FALSE	FALSE	TRUE	FALSE	FALSE	FALSE	FALSE	FALSE	FALSE	FALSE
OGDH	E9PDF2_HUMAN	2-oxoglutarate dehydrogenase, mitochondrial	E9PDF2	FALSE	FALSE	FALSE	FALSE	TRUE	FALSE	FALSE	FALSE	FALSE	FALSE	FALSE	FALSE
ATP6V0D1	J3QL14_HUMAN	V-type proton ATPase subunit d 1	J3QL14	FALSE	FALSE	FALSE	FALSE	TRUE	FALSE	FALSE	FALSE	FALSE	FALSE	FALSE	FALSE
MPDZ	F5H1U9_HUMAN	Multiple PDZ domain protein	F5H1U9	FALSE	FALSE	FALSE	FALSE	TRUE	FALSE	FALSE	FALSE	FALSE	FALSE	FALSE	FALSE
NDUFV1	G3V0I5_HUMAN	NADH dehydrogenase [ubiquinone] flavoprotein 1, mitochondrial	G3V0I5	FALSE	FALSE	FALSE	FALSE	TRUE	FALSE	FALSE	FALSE	FALSE	FALSE	FALSE	FALSE
EBNA1BP2	H7C2Q8_HUMAN	Probable rRNA-processing protein EBP2	H7C2Q8	FALSE	FALSE	FALSE	FALSE	TRUE	FALSE	FALSE	FALSE	FALSE	FALSE	FALSE	FALSE
AP2S1	M0R0N4_HUMAN	AP-2 complex subunit sigma	M0R0N4	FALSE	FALSE	FALSE	FALSE	TRUE	FALSE	FALSE	FALSE	FALSE	FALSE	FALSE	FALSE
RRP8	RRP8_HUMAN	Ribosomal RNA-processing protein 8	O43159	FALSE	FALSE	FALSE	FALSE	TRUE	FALSE	FALSE	FALSE	FALSE	FALSE	FALSE	FALSE
LANCL1	LANC1_HUMAN	LanC-like protein 1	O43813	FALSE	FALSE	FALSE	FALSE	TRUE	FALSE	FALSE	FALSE	FALSE	FALSE	FALSE	FALSE
CPNE3	CPNE3_HUMAN	Copine-3	O75131	FALSE	FALSE	FALSE	FALSE	TRUE	FALSE	FALSE	FALSE	FALSE	FALSE	FALSE	FALSE
IDH1	IDHC_HUMAN	Isocitrate dehydrogenase [NADP] cytoplasmic	O75874	FALSE	FALSE	FALSE	FALSE	TRUE	FALSE	FALSE	FALSE	FALSE	FALSE	FALSE	FALSE
LETM1	LETM1_HUMAN	LETM1 and EF-hand domain-containing protein 1, mitochondrial	O95202	FALSE	FALSE	FALSE	FALSE	TRUE	FALSE	FALSE	FALSE	FALSE	FALSE	FALSE	FALSE
CYB5R3	NB5R3_HUMAN	NADH-cytochrome b5 reductase 3;NADH-cytochrome b5 reductase 3 membrane-bound form;NADH-cytochrome b5 reductase 3 soluble form	P00387	FALSE	FALSE	FALSE	FALSE	TRUE	FALSE	FALSE	FALSE	FALSE	FALSE	FALSE	FALSE
LMNA	LMNA_HUMAN	Prelamin-A/C;Lamin-A/C	P02545	TRUE	TRUE	FALSE	FALSE	TRUE	FALSE	FALSE	FALSE	FALSE	FALSE	FALSE	FALSE
EIF2S1	IF2A_HUMAN	Eukaryotic translation initiation factor 2 subunit 1	P05198	FALSE	FALSE	FALSE	FALSE	TRUE	FALSE	FALSE	FALSE	FALSE	FALSE	FALSE	FALSE
ANXA2;ANXA2P2	ANXA2_HUMAN	Annexin A2;Annexin;Putative annexin A2-like protein	P07355	FALSE	TRUE	FALSE	FALSE	TRUE	FALSE	FALSE	FALSE	FALSE	TRUE	FALSE	FALSE
SRPR	SRPRA_HUMAN	Signal recognition particle receptor subunit alpha	P08240	TRUE	FALSE	FALSE	FALSE	TRUE	FALSE	FALSE	FALSE	FALSE	FALSE	FALSE	FALSE
COX5B	COX5B_HUMAN	Cytochrome c oxidase subunit 5B, mitochondrial	P10606	FALSE	FALSE	FALSE	FALSE	TRUE	FALSE	FALSE	FALSE	FALSE	FALSE	FALSE	FALSE
ATP2A2	AT2A2_HUMAN	Sarcoplasmic/endoplasmic reticulum calcium ATPase 2	P16615	FALSE	FALSE	FALSE	FALSE	TRUE	FALSE	FALSE	FALSE	FALSE	FALSE	FALSE	FALSE
ATP5J	ATP5J_HUMAN	ATP synthase-coupling factor 6, mitochondrial	P18859	FALSE	FALSE	FALSE	FALSE	TRUE	FALSE	FALSE	FALSE	FALSE	FALSE	FALSE	FALSE
LMNB1	LMNB1_HUMAN	Lamin-B1	P20700	TRUE	FALSE	FALSE	FALSE	TRUE	FALSE	FALSE	FALSE	FALSE	FALSE	FALSE	FALSE
PPIB	PPIB_HUMAN	Peptidyl-prolyl cis-trans isomerase B	P23284	FALSE	FALSE	FALSE	FALSE	TRUE	FALSE	FALSE	FALSE	FALSE	FALSE	FALSE	FALSE
U2AF2	U2AF2_HUMAN	Splicing factor U2AF 65 kDa subunit	P26368	FALSE	FALSE	FALSE	FALSE	TRUE	FALSE	FALSE	FALSE	FALSE	FALSE	FALSE	FALSE
CANX	CALX_HUMAN	Calnexin	P27824	TRUE	FALSE	FALSE	FALSE	TRUE	FALSE	FALSE	FALSE	FALSE	FALSE	FALSE	FALSE
NDUFS1	NDUS1_HUMAN	NADH-ubiquinone oxidoreductase 75 kDa subunit, mitochondrial	P28331	FALSE	FALSE	FALSE	FALSE	TRUE	FALSE	FALSE	FALSE	FALSE	FALSE	FALSE	FALSE
ATIC	PUR9_HUMAN	Bifunctional purine biosynthesis protein PURH;Phosphoribosylaminoimidazolecarboxamide formyltransferase;IMP cyclohydrolase	P31939	FALSE	FALSE	FALSE	FALSE	TRUE	FALSE	FALSE	FALSE	FALSE	FALSE	FALSE	FALSE
HNRNPH3	HNRH3_HUMAN	Heterogeneous nuclear ribonucleoprotein H3	P31942	FALSE	FALSE	FALSE	FALSE	TRUE	FALSE	FALSE	FALSE	FALSE	FALSE	FALSE	FALSE
MCM2	MCM2_HUMAN	DNA replication licensing factor MCM2	P49736	FALSE	FALSE	FALSE	FALSE	TRUE	FALSE	FALSE	FALSE	FALSE	FALSE	FALSE	FALSE
METAP2	MAP2_HUMAN	Methionine aminopeptidase 2	P50579	FALSE	FALSE	FALSE	FALSE	TRUE	FALSE	FALSE	FALSE	FALSE	FALSE	FALSE	FALSE
HSD17B4	DHB4_HUMAN	Peroxisomal multifunctional enzyme type 2;(3R)-hydroxyacyl-CoA dehydrogenase;Enoyl-CoA hydratase 2	P51659	FALSE	FALSE	FALSE	FALSE	TRUE	FALSE	FALSE	FALSE	FALSE	FALSE	FALSE	FALSE
SLC25A1	TXTP_HUMAN	Tricarboxylate transport protein, mitochondrial	P53007	FALSE	FALSE	FALSE	FALSE	TRUE	FALSE	FALSE	FALSE	FALSE	FALSE	FALSE	FALSE
RPS21	Q8WVC2_HUMAN	40S ribosomal protein S21	Q8WVC2	FALSE	FALSE	FALSE	FALSE	TRUE	FALSE	FALSE	FALSE	FALSE	FALSE	FALSE	FALSE
ERH	ERH_HUMAN	Enhancer of rudimentary homolog	P84090	FALSE	FALSE	FALSE	FALSE	TRUE	FALSE	FALSE	FALSE	FALSE	FALSE	FALSE	FALSE
CSTF1	CSTF1_HUMAN	Cleavage stimulation factor subunit 1	Q05048	FALSE	FALSE	FALSE	FALSE	TRUE	FALSE	FALSE	FALSE	FALSE	FALSE	FALSE	FALSE
C1QBP	C1QBP_HUMAN	Complement component 1 Q subcomponent-binding protein, mitochondrial	Q07021	TRUE	FALSE	FALSE	FALSE	TRUE	FALSE	FALSE	FALSE	FALSE	FALSE	FALSE	FALSE
BNIP1	SEC20_HUMAN	Vesicle transport protein SEC20	Q12981	TRUE	FALSE	FALSE	FALSE	TRUE	FALSE	FALSE	FALSE	FALSE	FALSE	FALSE	FALSE
SRSF6	SRSF6_HUMAN	Serine/arginine-rich splicing factor 6	Q13247	FALSE	FALSE	FALSE	FALSE	TRUE	FALSE	FALSE	FALSE	FALSE	FALSE	FALSE	FALSE
EIF3I	EIF3I_HUMAN	Eukaryotic translation initiation factor 3 subunit I	Q13347	FALSE	FALSE	FALSE	FALSE	TRUE	FALSE	FALSE	FALSE	FALSE	FALSE	FALSE	FALSE
PAFAH1B3	PA1B3_HUMAN	Platelet-activating factor acetylhydrolase IB subunit gamma	Q15102	FALSE	FALSE	FALSE	FALSE	TRUE	FALSE	FALSE	FALSE	FALSE	FALSE	FALSE	FALSE
PTGES3	TEBP_HUMAN	Prostaglandin E synthase 3	Q15185	FALSE	FALSE	FALSE	FALSE	TRUE	FALSE	FALSE	FALSE	FALSE	FALSE	FALSE	TRUE
KIAA0020	PUM3_HUMAN	Pumilio domain-containing protein KIAA0020	Q15397	FALSE	FALSE	FALSE	FALSE	TRUE	FALSE	FALSE	FALSE	FALSE	FALSE	FALSE	FALSE
ADRM1	ADRM1_HUMAN	Proteasomal ubiquitin receptor ADRM1	Q16186	FALSE	FALSE	FALSE	FALSE	TRUE	FALSE	FALSE	FALSE	FALSE	FALSE	FALSE	FALSE
NOM1	NOM1_HUMAN	Nucleolar MIF4G domain-containing protein 1	Q5C9Z4	FALSE	FALSE	FALSE	FALSE	TRUE	FALSE	FALSE	FALSE	FALSE	FALSE	FALSE	FALSE
MPP7	MPP7_HUMAN	MAGUK p55 subfamily member 7	Q5T2T1	FALSE	FALSE	FALSE	FALSE	TRUE	FALSE	FALSE	FALSE	TRUE	FALSE	FALSE	FALSE
DARS2	SYDM_HUMAN	Aspartate--tRNA ligase, mitochondrial	Q6PI48	FALSE	FALSE	FALSE	FALSE	TRUE	FALSE	FALSE	FALSE	FALSE	FALSE	FALSE	FALSE
CCAR2	CCAR2_HUMAN	Cell cycle and apoptosis regulator protein 2	Q8N163	FALSE	FALSE	FALSE	FALSE	TRUE	FALSE	FALSE	FALSE	FALSE	FALSE	FALSE	FALSE
LPCAT1	PCAT1_HUMAN	Lysophosphatidylcholine acyltransferase 1	Q8NF37	FALSE	FALSE	FALSE	FALSE	TRUE	FALSE	FALSE	FALSE	FALSE	FALSE	FALSE	FALSE
NCLN	NCLN_HUMAN	Nicalin	Q969V3	FALSE	FALSE	FALSE	FALSE	TRUE	FALSE	FALSE	FALSE	FALSE	FALSE	FALSE	FALSE
MAGOHB;MAGOH	MGN2_HUMAN	Protein mago nashi homolog 2;Protein mago nashi homolog	Q96A72	FALSE	FALSE	FALSE	FALSE	TRUE	FALSE	FALSE	FALSE	FALSE	FALSE	FALSE	FALSE
C19orf52	TIM29_HUMAN	Uncharacterized protein C19orf52	Q9BSF4	FALSE	FALSE	FALSE	FALSE	TRUE	FALSE	FALSE	FALSE	FALSE	FALSE	FALSE	FALSE
ESYT1	ESYT1_HUMAN	Extended synaptotagmin-1	Q9BSJ8	TRUE	FALSE	FALSE	FALSE	TRUE	FALSE	FALSE	FALSE	FALSE	FALSE	FALSE	FALSE
SF3B5	SF3B5_HUMAN	Splicing factor 3B subunit 5	Q9BWJ5	FALSE	FALSE	FALSE	FALSE	TRUE	FALSE	FALSE	FALSE	FALSE	FALSE	FALSE	FALSE
YTHDC2	YTDC2_HUMAN	Probable ATP-dependent RNA helicase YTHDC2	Q9H6S0	FALSE	FALSE	FALSE	FALSE	TRUE	FALSE	FALSE	FALSE	FALSE	FALSE	FALSE	FALSE
DIAPH3	DIAP3_HUMAN	Protein diaphanous homolog 3	Q9NSV4	FALSE	FALSE	FALSE	FALSE	TRUE	FALSE	FALSE	FALSE	FALSE	FALSE	FALSE	FALSE
LIN7C	LIN7C_HUMAN	Protein lin-7 homolog C	Q9NUP9	FALSE	FALSE	FALSE	FALSE	TRUE	FALSE	FALSE	FALSE	FALSE	FALSE	FALSE	FALSE
DDX56	DDX56_HUMAN	Probable ATP-dependent RNA helicase DDX56	Q9NY93	FALSE	FALSE	FALSE	FALSE	TRUE	FALSE	FALSE	FALSE	FALSE	FALSE	FALSE	FALSE
CWC15	CWC15_HUMAN	Spliceosome-associated protein CWC15 homolog	Q9P013	FALSE	FALSE	FALSE	FALSE	TRUE	FALSE	FALSE	FALSE	FALSE	FALSE	FALSE	FALSE
ARMCX3	ARMX3_HUMAN	Armadillo repeat-containing X-linked protein 3	Q9UH62	FALSE	FALSE	FALSE	FALSE	TRUE	FALSE	FALSE	FALSE	FALSE	FALSE	FALSE	FALSE
LAMTOR2	LTOR2_HUMAN	Ragulator complex protein LAMTOR2	Q9Y2Q5	FALSE	FALSE	FALSE	FALSE	TRUE	FALSE	FALSE	FALSE	FALSE	FALSE	FALSE	FALSE
LEMD3	MAN1_HUMAN	Inner nuclear membrane protein Man1	Q9Y2U8	TRUE	FALSE	FALSE	FALSE	TRUE	FALSE	FALSE	FALSE	FALSE	FALSE	FALSE	FALSE
AFG3L2	AFG32_HUMAN	AFG3-like protein 2	Q9Y4W6	FALSE	FALSE	FALSE	FALSE	TRUE	FALSE	FALSE	FALSE	FALSE	FALSE	FALSE	FALSE
NOSIP	A0A075B6F9_HUMAN	Nitric oxide synthase-interacting protein	A0A075B6F9	FALSE	FALSE	FALSE	FALSE	FALSE	TRUE	FALSE	FALSE	FALSE	FALSE	FALSE	FALSE
SHPRH	A0A0D9SFM0_HUMAN	E3 ubiquitin-protein ligase SHPRH	A0A0D9SFM0	FALSE	FALSE	FALSE	FALSE	FALSE	TRUE	FALSE	FALSE	FALSE	FALSE	FALSE	FALSE
PGP	PGP_HUMAN	Phosphoglycolate phosphatase	A6NDG6	FALSE	FALSE	FALSE	FALSE	FALSE	TRUE	FALSE	FALSE	FALSE	FALSE	FALSE	FALSE
PIP5K1A	A6PW57_HUMAN	Phosphatidylinositol 4-phosphate 5-kinase type-1 alpha	A6PW57	FALSE	FALSE	FALSE	FALSE	FALSE	TRUE	FALSE	FALSE	FALSE	FALSE	FALSE	FALSE
STX18	STX18_HUMAN	Syntaxin-18	Q9P2W9	TRUE	FALSE	FALSE	FALSE	FALSE	TRUE	FALSE	FALSE	FALSE	FALSE	FALSE	FALSE
DCTN1;DKFZp686E0752	E7EX90_HUMAN	Dynactin subunit 1	E7EX90	FALSE	FALSE	FALSE	FALSE	FALSE	TRUE	FALSE	FALSE	FALSE	FALSE	FALSE	FALSE
PARP2	G3V167_HUMAN	Poly [ADP-ribose] polymerase 2	G3V167	FALSE	FALSE	FALSE	FALSE	FALSE	TRUE	FALSE	FALSE	FALSE	FALSE	FALSE	FALSE
MRPS22	G5E9W7_HUMAN	28S ribosomal protein S22, mitochondrial	G5E9W7	FALSE	FALSE	FALSE	FALSE	FALSE	TRUE	FALSE	FALSE	FALSE	FALSE	FALSE	FALSE
PLRG1	PLRG1_HUMAN	Pleiotropic regulator 1	O43660	FALSE	FALSE	FALSE	FALSE	FALSE	TRUE	FALSE	FALSE	FALSE	FALSE	FALSE	FALSE
ATP5L	ATP5L_HUMAN	ATP synthase subunit g, mitochondrial	O75964	FALSE	FALSE	FALSE	FALSE	FALSE	TRUE	FALSE	FALSE	FALSE	FALSE	FALSE	FALSE
EMD	EMD_HUMAN	Emerin	P50402	TRUE	FALSE	FALSE	FALSE	FALSE	TRUE	FALSE	FALSE	FALSE	FALSE	FALSE	FALSE
CTBP1	CTBP1_HUMAN	C-terminal-binding protein 1	Q13363	FALSE	FALSE	FALSE	FALSE	FALSE	TRUE	FALSE	FALSE	FALSE	FALSE	FALSE	FALSE
USP10	UBP10_HUMAN	Ubiquitin carboxyl-terminal hydrolase 10	Q14694	FALSE	FALSE	FALSE	FALSE	FALSE	TRUE	FALSE	FALSE	FALSE	FALSE	FALSE	FALSE
EMC2	EMC2_HUMAN	ER membrane protein complex subunit 2	Q15006	TRUE	FALSE	FALSE	FALSE	FALSE	TRUE	FALSE	FALSE	FALSE	FALSE	FALSE	FALSE
FAHD1	FAHD1_HUMAN	Acylpyruvase FAHD1, mitochondrial	Q6P587	FALSE	FALSE	FALSE	FALSE	FALSE	TRUE	FALSE	FALSE	FALSE	FALSE	FALSE	FALSE
FASTKD5	FAKD5_HUMAN	FAST kinase domain-containing protein 5	Q7L8L6	FALSE	FALSE	FALSE	FALSE	FALSE	TRUE	FALSE	FALSE	FALSE	FALSE	FALSE	FALSE
ATAD1	ATAD1_HUMAN	ATPase family AAA domain-containing protein 1	Q8NBU5	FALSE	FALSE	FALSE	FALSE	FALSE	TRUE	FALSE	FALSE	FALSE	FALSE	FALSE	FALSE
ATXN2L	ATX2L_HUMAN	Ataxin-2-like protein	Q8WWM7	FALSE	TRUE	FALSE	FALSE	FALSE	TRUE	FALSE	FALSE	FALSE	FALSE	FALSE	FALSE
WASF1	WASF1_HUMAN	Wiskott-Aldrich syndrome protein family member 1	Q92558	FALSE	FALSE	FALSE	FALSE	FALSE	TRUE	FALSE	FALSE	FALSE	FALSE	FALSE	FALSE
NOC4L	NOC4L_HUMAN	Nucleolar complex protein 4 homolog	Q9BVI4	FALSE	FALSE	FALSE	FALSE	FALSE	TRUE	FALSE	FALSE	FALSE	FALSE	FALSE	FALSE
LSG1	LSG1_HUMAN	Large subunit GTPase 1 homolog	Q9H089	TRUE	FALSE	FALSE	FALSE	FALSE	TRUE	FALSE	FALSE	FALSE	FALSE	FALSE	FALSE
JPH1	JPH1_HUMAN	Junctophilin-1	Q9HDC5	TRUE	FALSE	FALSE	FALSE	FALSE	TRUE	FALSE	FALSE	FALSE	FALSE	FALSE	FALSE
MRPL40	RM40_HUMAN	39S ribosomal protein L40, mitochondrial	Q9NQ50	FALSE	FALSE	FALSE	FALSE	FALSE	TRUE	FALSE	FALSE	FALSE	FALSE	FALSE	FALSE
IMP3	IMP3_HUMAN	U3 small nucleolar ribonucleoprotein protein IMP3	Q9NV31	FALSE	FALSE	FALSE	FALSE	FALSE	TRUE	FALSE	FALSE	FALSE	FALSE	FALSE	FALSE
SEC63	SEC63_HUMAN	Translocation protein SEC63 homolog	Q9UGP8	TRUE	FALSE	FALSE	FALSE	FALSE	TRUE	FALSE	FALSE	FALSE	FALSE	FALSE	TRUE
ANAPC7	APC7_HUMAN	Anaphase-promoting complex subunit 7	Q9UJX3	FALSE	FALSE	FALSE	FALSE	FALSE	TRUE	FALSE	FALSE	FALSE	FALSE	FALSE	FALSE
RAB21	RAB21_HUMAN	Ras-related protein Rab-21	Q9UL25	FALSE	FALSE	FALSE	FALSE	FALSE	TRUE	FALSE	FALSE	FALSE	FALSE	FALSE	FALSE
AUP1	AUP1_HUMAN	Ancient ubiquitous protein 1	Q9Y679	TRUE	FALSE	FALSE	FALSE	FALSE	TRUE	FALSE	FALSE	FALSE	FALSE	FALSE	FALSE
ALDH7A1	A0A1B0GUA1_HUMAN	Alpha-aminoadipic semialdehyde dehydrogenase	A0A1B0GUA1	FALSE	FALSE	FALSE	FALSE	FALSE	FALSE	FALSE	TRUE	FALSE	FALSE	FALSE	FALSE
RER1	RER1_HUMAN	Protein RER1	O15258	FALSE	FALSE	FALSE	FALSE	FALSE	FALSE	FALSE	TRUE	FALSE	TRUE	FALSE	FALSE
COX6C	COX6C_HUMAN	Cytochrome c oxidase subunit 6C	P09669	FALSE	FALSE	FALSE	FALSE	FALSE	FALSE	FALSE	TRUE	FALSE	FALSE	FALSE	FALSE
CBR1	CBR1_HUMAN	Carbonyl reductase [NADPH] 1	P16152	FALSE	FALSE	FALSE	FALSE	FALSE	FALSE	FALSE	TRUE	FALSE	FALSE	FALSE	FALSE
CSNK1E	KC1E_HUMAN	Casein kinase I isoform epsilon	P49674	FALSE	FALSE	FALSE	FALSE	FALSE	FALSE	FALSE	TRUE	FALSE	FALSE	FALSE	FALSE
PLCB3	PLCB3_HUMAN	1-phosphatidylinositol 4,5-bisphosphate phosphodiesterase beta-3	Q01970	FALSE	FALSE	FALSE	FALSE	FALSE	FALSE	FALSE	TRUE	FALSE	FALSE	FALSE	FALSE
PRRC2B	PRC2B_HUMAN	Protein PRRC2B	Q5JSZ5	FALSE	FALSE	FALSE	FALSE	FALSE	FALSE	FALSE	TRUE	FALSE	FALSE	FALSE	FALSE
IKBIP	IKIP_HUMAN	Inhibitor of nuclear factor kappa-B kinase-interacting protein	Q70UQ0	FALSE	FALSE	FALSE	FALSE	FALSE	FALSE	FALSE	TRUE	FALSE	FALSE	FALSE	FALSE
DNAAF5	DAAF5_HUMAN	Dynein assembly factor 5, axonemal	Q86Y56	FALSE	FALSE	FALSE	FALSE	FALSE	FALSE	FALSE	TRUE	FALSE	FALSE	FALSE	FALSE
RHOT1	MIRO1_HUMAN	Mitochondrial Rho GTPase 1;Mitochondrial Rho GTPase	Q8IXI2	FALSE	FALSE	FALSE	FALSE	FALSE	FALSE	FALSE	TRUE	FALSE	FALSE	FALSE	FALSE
PNPLA6	PLPL6_HUMAN	Neuropathy target esterase	Q8IY17	FALSE	FALSE	FALSE	FALSE	FALSE	FALSE	FALSE	TRUE	FALSE	FALSE	FALSE	FALSE
TSN	E9PGT1_HUMAN	Translin	E9PGT1	FALSE	FALSE	FALSE	FALSE	FALSE	FALSE	FALSE	FALSE	TRUE	FALSE	FALSE	FALSE
ATL3	ATLA3_HUMAN	Atlastin-3	Q6DD88	FALSE	FALSE	FALSE	FALSE	FALSE	FALSE	FALSE	FALSE	TRUE	FALSE	FALSE	FALSE
DNM1L	DNM1L_HUMAN	Dynamin-1-like protein	O00429	TRUE	FALSE	FALSE	FALSE	FALSE	FALSE	FALSE	FALSE	TRUE	FALSE	FALSE	FALSE
KIF22	KIF22_HUMAN	Kinesin-like protein KIF22;Kinesin-like protein	Q14807	FALSE	FALSE	FALSE	FALSE	FALSE	FALSE	FALSE	FALSE	TRUE	FALSE	FALSE	FALSE
ATP1B1	B7Z9S8_HUMAN	Sodium/potassium-transporting ATPase subunit beta-1	B7Z9S8	FALSE	FALSE	FALSE	FALSE	FALSE	FALSE	FALSE	FALSE	TRUE	FALSE	FALSE	FALSE
POLR3D	RPC4_HUMAN	DNA-directed RNA polymerase III subunit RPC4	P05423	FALSE	FALSE	FALSE	FALSE	FALSE	FALSE	FALSE	FALSE	TRUE	FALSE	FALSE	FALSE
HSP90AA1	HS90A_HUMAN	Heat shock protein HSP 90-alpha	P07900	FALSE	FALSE	FALSE	FALSE	FALSE	FALSE	FALSE	FALSE	TRUE	FALSE	FALSE	FALSE
ANXA6	ANXA6_HUMAN	Annexin A6;Annexin	P08133	FALSE	FALSE	FALSE	FALSE	FALSE	FALSE	FALSE	FALSE	TRUE	FALSE	FALSE	FALSE
OSBP	OSBP1_HUMAN	Oxysterol-binding protein 1	P22059	FALSE	FALSE	FALSE	FALSE	FALSE	FALSE	FALSE	FALSE	TRUE	FALSE	FALSE	FALSE
MRPS36	KGD4_HUMAN	28S ribosomal protein S36, mitochondrial	P82909	FALSE	FALSE	FALSE	FALSE	FALSE	FALSE	FALSE	FALSE	TRUE	FALSE	FALSE	FALSE
ITPR2	ITPR2_HUMAN	Inositol 1,4,5-trisphosphate receptor type 2	Q14571	TRUE	FALSE	FALSE	FALSE	FALSE	FALSE	FALSE	FALSE	TRUE	FALSE	FALSE	FALSE
PSMD6	PSMD6_HUMAN	26S proteasome non-ATPase regulatory subunit 6	Q15008	TRUE	FALSE	FALSE	FALSE	FALSE	FALSE	FALSE	FALSE	TRUE	FALSE	FALSE	FALSE
SLC25A24	SCMC1_HUMAN	Calcium-binding mitochondrial carrier protein SCaMC-1	Q6NUK1	FALSE	FALSE	FALSE	FALSE	FALSE	FALSE	FALSE	FALSE	TRUE	FALSE	FALSE	FALSE
RNF138	RN138_HUMAN	E3 ubiquitin-protein ligase RNF138	Q8WVD3	FALSE	FALSE	FALSE	FALSE	FALSE	FALSE	FALSE	FALSE	TRUE	FALSE	FALSE	FALSE
INTS10	INT10_HUMAN	Integrator complex subunit 10	Q9NVR2	FALSE	FALSE	FALSE	FALSE	FALSE	FALSE	FALSE	FALSE	TRUE	FALSE	FALSE	FALSE
WASF2	WASF2_HUMAN	Wiskott-Aldrich syndrome protein family member 2	Q9Y6W5	FALSE	FALSE	FALSE	FALSE	FALSE	FALSE	FALSE	FALSE	TRUE	FALSE	FALSE	FALSE
SCAMP1	A0A087WU14_HUMAN	Secretory carrier-associated membrane protein 1	A0A087WU14	FALSE	FALSE	FALSE	FALSE	FALSE	FALSE	FALSE	FALSE	FALSE	TRUE	FALSE	FALSE
SNX6	A0A0A0MRI2_HUMAN	Sorting nexin-6;Sorting nexin-6, N-terminally processed	A0A0A0MRI2	FALSE	FALSE	FALSE	FALSE	FALSE	FALSE	FALSE	FALSE	FALSE	TRUE	FALSE	FALSE
NBAS	NBAS_HUMAN	Neuroblastoma-amplified sequence	A2RRP1	TRUE	FALSE	FALSE	FALSE	FALSE	FALSE	FALSE	FALSE	FALSE	TRUE	FALSE	FALSE
46271	B1AMS2_HUMAN	Septin-6	B1AMS2	FALSE	FALSE	FALSE	FALSE	FALSE	FALSE	FALSE	FALSE	FALSE	TRUE	FALSE	FALSE
MRPS34	C9JJ19_HUMAN	28S ribosomal protein S34, mitochondrial	C9JJ19	FALSE	FALSE	FALSE	FALSE	FALSE	FALSE	FALSE	FALSE	FALSE	TRUE	FALSE	FALSE
	1111		#N/A	FALSE	FALSE	FALSE	FALSE	FALSE	FALSE	FALSE	FALSE	FALSE	TRUE	FALSE	FALSE
OPA1	OPA1_HUMAN	Dynamin-like 120 kDa protein, mitochondrial;Dynamin-like 120 kDa protein, form S1	O60313	TRUE	FALSE	FALSE	FALSE	FALSE	FALSE	FALSE	FALSE	FALSE	TRUE	FALSE	FALSE
FLOT2	J3QLD9_HUMAN	Flotillin-2	J3QLD9	FALSE	FALSE	FALSE	FALSE	FALSE	FALSE	FALSE	FALSE	FALSE	TRUE	FALSE	FALSE
TMED2	TMED2_HUMAN	Transmembrane emp24 domain-containing protein 2	Q15363	FALSE	FALSE	FALSE	FALSE	FALSE	FALSE	FALSE	FALSE	FALSE	TRUE	FALSE	FALSE
MCCC1	E9PG35_HUMAN	Methylcrotonoyl-CoA carboxylase subunit alpha, mitochondrial	E9PG35	FALSE	FALSE	FALSE	FALSE	FALSE	FALSE	FALSE	FALSE	FALSE	TRUE	FALSE	FALSE
CNOT3	H7C3F5_HUMAN	CCR4-NOT transcription complex subunit 3	H7C3F5	FALSE	FALSE	FALSE	FALSE	FALSE	FALSE	FALSE	FALSE	FALSE	TRUE	FALSE	FALSE
PPP1R12C	PP12C_HUMAN	Protein phosphatase 1 regulatory subunit 12C	Q9BZL4	FALSE	FALSE	FALSE	FALSE	FALSE	FALSE	FALSE	FALSE	FALSE	TRUE	FALSE	FALSE
PDHX	ODPX_HUMAN	Pyruvate dehydrogenase protein X component, mitochondrial	O00330	FALSE	FALSE	FALSE	FALSE	FALSE	FALSE	FALSE	FALSE	FALSE	TRUE	FALSE	FALSE
HNRNPR	HNRPR_HUMAN	Heterogeneous nuclear ribonucleoprotein R	O43390	FALSE	FALSE	FALSE	FALSE	FALSE	FALSE	FALSE	FALSE	FALSE	TRUE	FALSE	FALSE
NUP155	NU155_HUMAN	Nuclear pore complex protein Nup155	O75694	TRUE	FALSE	FALSE	FALSE	FALSE	FALSE	FALSE	FALSE	FALSE	TRUE	FALSE	FALSE
MPC2	Q5R3B4_HUMAN	Mitochondrial pyruvate carrier 2	Q5R3B4	FALSE	FALSE	FALSE	FALSE	FALSE	FALSE	FALSE	FALSE	FALSE	TRUE	FALSE	FALSE
PTPRF	PTPRF_HUMAN	Receptor-type tyrosine-protein phosphatase F	P10586	FALSE	FALSE	FALSE	FALSE	FALSE	FALSE	FALSE	FALSE	FALSE	TRUE	FALSE	FALSE
RDX	RADI_HUMAN	Radixin	P35241	FALSE	FALSE	FALSE	FALSE	FALSE	FALSE	FALSE	FALSE	FALSE	TRUE	FALSE	FALSE
PPT1	PPT1_HUMAN	Palmitoyl-protein thioesterase 1	P50897	FALSE	FALSE	FALSE	FALSE	FALSE	FALSE	FALSE	FALSE	FALSE	TRUE	FALSE	FALSE
DUSP3	DUS3_HUMAN	Dual specificity protein phosphatase 3	P51452	FALSE	FALSE	FALSE	FALSE	FALSE	FALSE	FALSE	FALSE	FALSE	TRUE	FALSE	FALSE
GNAS	GNAS2_HUMAN	Guanine nucleotide-binding protein G(s) subunit alpha isoforms short;Guanine nucleotide-binding protein G(s) subunit alpha isoforms XLas	P63092	FALSE	FALSE	FALSE	FALSE	FALSE	FALSE	FALSE	FALSE	FALSE	TRUE	FALSE	FALSE
CKAP4	CKAP4_HUMAN	Cytoskeleton-associated protein 4	Q07065	TRUE	FALSE	FALSE	FALSE	FALSE	FALSE	FALSE	FALSE	FALSE	TRUE	FALSE	FALSE
TRIP12	TRIPC_HUMAN	E3 ubiquitin-protein ligase TRIP12	Q14669	FALSE	FALSE	FALSE	FALSE	FALSE	FALSE	FALSE	FALSE	FALSE	TRUE	FALSE	FALSE
NCAPD2	CND1_HUMAN	Condensin complex subunit 1	Q15021	FALSE	FALSE	FALSE	FALSE	FALSE	FALSE	FALSE	FALSE	FALSE	TRUE	FALSE	FALSE
FHL1	Q5JXI8_HUMAN	Four and a half LIM domains protein 1	Q5JXI8	FALSE	FALSE	FALSE	FALSE	FALSE	FALSE	FALSE	FALSE	FALSE	TRUE	FALSE	FALSE
EXOSC6	EXOS6_HUMAN	Exosome complex component MTR3	Q5RKV6	FALSE	FALSE	FALSE	FALSE	FALSE	FALSE	FALSE	FALSE	FALSE	TRUE	FALSE	FALSE
GRPEL2	GRPE2_HUMAN	GrpE protein homolog 2, mitochondrial	Q8TAA5	FALSE	FALSE	FALSE	FALSE	FALSE	FALSE	FALSE	FALSE	FALSE	TRUE	FALSE	FALSE
BRIX1	BRX1_HUMAN	Ribosome biogenesis protein BRX1 homolog	Q8TDN6	FALSE	FALSE	FALSE	FALSE	FALSE	FALSE	FALSE	FALSE	FALSE	TRUE	FALSE	FALSE
SNX18	SNX18_HUMAN	Sorting nexin-18	Q96RF0	FALSE	FALSE	FALSE	FALSE	FALSE	FALSE	FALSE	FALSE	FALSE	TRUE	FALSE	FALSE
TM9SF2	TM9S2_HUMAN	Transmembrane 9 superfamily member 2	Q99805	FALSE	FALSE	FALSE	FALSE	FALSE	FALSE	FALSE	FALSE	FALSE	TRUE	FALSE	FALSE
ILKAP	ILKAP_HUMAN	Integrin-linked kinase-associated serine/threonine phosphatase 2C	Q9H0C8	FALSE	FALSE	FALSE	FALSE	FALSE	FALSE	FALSE	FALSE	FALSE	TRUE	FALSE	FALSE
ELP3	ELP3_HUMAN	Elongator complex protein 3	Q9H9T3	FALSE	FALSE	FALSE	FALSE	FALSE	FALSE	FALSE	FALSE	FALSE	TRUE	FALSE	FALSE
XPO5	XPO5_HUMAN	Exportin-5	Q9HAV4	FALSE	FALSE	FALSE	FALSE	FALSE	FALSE	FALSE	FALSE	FALSE	TRUE	FALSE	FALSE
MCCC2	MCCB_HUMAN	Methylcrotonoyl-CoA carboxylase beta chain, mitochondrial	Q9HCC0	FALSE	FALSE	FALSE	FALSE	FALSE	FALSE	FALSE	FALSE	FALSE	TRUE	FALSE	FALSE
SACM1L	SAC1_HUMAN	Phosphatidylinositide phosphatase SAC1	Q9NTJ5	FALSE	FALSE	FALSE	FALSE	FALSE	FALSE	FALSE	FALSE	FALSE	TRUE	FALSE	FALSE
BRE	BABA2_HUMAN	BRCA1-A complex subunit BRE	Q9NXR7	FALSE	FALSE	FALSE	FALSE	FALSE	FALSE	FALSE	FALSE	FALSE	TRUE	FALSE	FALSE
HACD3	HACD3_HUMAN	Very-long-chain (3R)-3-hydroxyacyl-CoA dehydratase 3	Q9P035	FALSE	FALSE	FALSE	FALSE	FALSE	FALSE	FALSE	FALSE	FALSE	TRUE	FALSE	FALSE
MCTS1	MCTS1_HUMAN	Malignant T-cell-amplified sequence 1	Q9ULC4	FALSE	FALSE	FALSE	FALSE	FALSE	FALSE	FALSE	FALSE	FALSE	TRUE	FALSE	FALSE
COPS3	CSN3_HUMAN	COP9 signalosome complex subunit 3	Q9UNS2	FALSE	FALSE	FALSE	FALSE	FALSE	FALSE	FALSE	FALSE	FALSE	TRUE	FALSE	FALSE
USP24	UBP24_HUMAN	Ubiquitin carboxyl-terminal hydrolase 24	Q9UPU5	FALSE	FALSE	FALSE	FALSE	FALSE	FALSE	FALSE	FALSE	FALSE	TRUE	FALSE	FALSE
SF3B6	SF3B6_HUMAN	Splicing factor 3B subunit 6	Q9Y3B4	FALSE	FALSE	FALSE	FALSE	FALSE	FALSE	FALSE	FALSE	FALSE	TRUE	FALSE	FALSE
HBS1L	HBS1L_HUMAN	HBS1-like protein	Q9Y450	FALSE	FALSE	FALSE	FALSE	FALSE	FALSE	FALSE	FALSE	FALSE	TRUE	FALSE	FALSE
MTCH2	MTCH2_HUMAN	Mitochondrial carrier homolog 2	Q9Y6C9	TRUE	FALSE	FALSE	FALSE	FALSE	FALSE	FALSE	FALSE	FALSE	TRUE	FALSE	FALSE
GPX1	A0A087WUQ6_HUMAN	Glutathione peroxidase;Glutathione peroxidase 1	A0A087WUQ6	FALSE	FALSE	FALSE	FALSE	FALSE	FALSE	FALSE	FALSE	FALSE	FALSE	FALSE	TRUE
TNPO3	TNPO3_HUMAN	Transportin-3	Q9Y5L0	FALSE	FALSE	FALSE	FALSE	FALSE	FALSE	FALSE	FALSE	FALSE	FALSE	FALSE	TRUE
NMD3	C9JA08_HUMAN	60S ribosomal export protein NMD3	C9JA08	FALSE	FALSE	FALSE	FALSE	FALSE	FALSE	FALSE	FALSE	FALSE	FALSE	FALSE	TRUE
KRT14	1111	Keratin, type I cytoskeletal 14	#N/A	FALSE	FALSE	FALSE	FALSE	FALSE	FALSE	FALSE	FALSE	FALSE	FALSE	FALSE	TRUE
REEP4	E5RGS2_HUMAN	Receptor expression-enhancing protein;Receptor expression-enhancing protein 4	E5RGS2	FALSE	FALSE	FALSE	FALSE	FALSE	FALSE	FALSE	FALSE	FALSE	FALSE	FALSE	TRUE
NAPA	M0R0Y2_HUMAN	Alpha-soluble NSF attachment protein	M0R0Y2	FALSE	FALSE	FALSE	FALSE	FALSE	FALSE	FALSE	FALSE	FALSE	FALSE	FALSE	TRUE
ZW10	ZW10_HUMAN	Centromere/kinetochore protein zw10 homolog	O43264	TRUE	FALSE	FALSE	FALSE	FALSE	FALSE	FALSE	FALSE	FALSE	FALSE	FALSE	TRUE
EDF1	EDF1_HUMAN	Endothelial differentiation-related factor 1	O60869	FALSE	FALSE	FALSE	FALSE	FALSE	FALSE	FALSE	FALSE	FALSE	FALSE	FALSE	TRUE
HSPA4L	HS74L_HUMAN	Heat shock 70 kDa protein 4L	O95757	FALSE	FALSE	FALSE	FALSE	FALSE	FALSE	FALSE	FALSE	FALSE	FALSE	FALSE	TRUE
RRM1	RIR1_HUMAN	Ribonucleoside-diphosphate reductase large subunit	P23921	FALSE	FALSE	FALSE	FALSE	FALSE	FALSE	FALSE	FALSE	FALSE	FALSE	FALSE	TRUE
COPB2	COPB2_HUMAN	Coatomer subunit beta	P35606	FALSE	FALSE	FALSE	FALSE	FALSE	FALSE	FALSE	FALSE	FALSE	FALSE	FALSE	TRUE
VCP	TERA_HUMAN	Transitional endoplasmic reticulum ATPase	P55072	FALSE	TRUE	FALSE	FALSE	FALSE	FALSE	FALSE	FALSE	FALSE	FALSE	FALSE	TRUE
NUP107	NU107_HUMAN	Nuclear pore complex protein Nup107	P57740	TRUE	FALSE	FALSE	FALSE	FALSE	FALSE	FALSE	FALSE	FALSE	FALSE	FALSE	TRUE
RHOA	RHOA_HUMAN	Transforming protein RhoA	P61586	TRUE	FALSE	FALSE	FALSE	FALSE	FALSE	FALSE	FALSE	FALSE	FALSE	FALSE	TRUE
SEC23B	SC23B_HUMAN	Protein transport protein Sec23B	Q15437	TRUE	FALSE	FALSE	FALSE	FALSE	FALSE	FALSE	FALSE	FALSE	FALSE	FALSE	TRUE
TSR2	TSR2_HUMAN	Pre-rRNA-processing protein TSR2 homolog	Q969E8	FALSE	FALSE	FALSE	FALSE	FALSE	FALSE	FALSE	FALSE	FALSE	FALSE	FALSE	TRUE
PPP1R10	PP1RA_HUMAN	Serine/threonine-protein phosphatase 1 regulatory subunit 10	Q96QC0	FALSE	FALSE	FALSE	FALSE	FALSE	FALSE	FALSE	FALSE	FALSE	FALSE	FALSE	TRUE
PIK3R4	PI3R4_HUMAN	Phosphoinositide 3-kinase regulatory subunit 4	Q99570	FALSE	FALSE	FALSE	FALSE	FALSE	FALSE	FALSE	FALSE	FALSE	FALSE	FALSE	TRUE
SH3GL1	SH3G1_HUMAN	Endophilin-A2	Q99961	FALSE	FALSE	FALSE	FALSE	FALSE	FALSE	FALSE	FALSE	FALSE	FALSE	FALSE	TRUE
C7orf50	CHOLN_HUMAN	Uncharacterized protein C7orf50	Q9BRJ6	FALSE	FALSE	FALSE	FALSE	FALSE	FALSE	FALSE	FALSE	FALSE	FALSE	FALSE	TRUE
DDX20	DDX20_HUMAN	Probable ATP-dependent RNA helicase DDX20	Q9UHI6	FALSE	FALSE	FALSE	FALSE	FALSE	FALSE	FALSE	FALSE	FALSE	FALSE	FALSE	TRUE
TSR3	TSR3_HUMAN	Ribosome biogenesis protein TSR3 homolog	Q9UJK0	FALSE	FALSE	FALSE	FALSE	FALSE	FALSE	FALSE	FALSE	FALSE	FALSE	FALSE	TRUE

### Sheet: B
						Log2 fold-change >1
Gene names	Protein name	Protein description	Uniprot ID	Biogrid interactor	Substrate	WT	K41	N42	R47	N90	K116	S118	L119	M258	pY site?
SYNJ2BP-COX16;SYNJ2BP	A0A087X1F5_HUMAN	Synaptojanin-2-binding protein	A0A087X1F5	FALSE	FALSE	FALSE	TRUE	TRUE	FALSE	TRUE	TRUE	TRUE	TRUE	FALSE	no
GIT1	J3QRU8_HUMAN	ARF GTPase-activating protein GIT1	J3QRU8	FALSE	FALSE	FALSE	TRUE	TRUE	FALSE	TRUE	FALSE	TRUE	TRUE	TRUE	yes
TAF4	A0A0G2JRY5_HUMAN	Transcription initiation factor TFIID subunit 4	A0A0G2JRY5	FALSE	FALSE	FALSE	TRUE	FALSE	TRUE	TRUE	TRUE	FALSE	TRUE	TRUE	yes
TRIM26	TRI26_HUMAN	Tripartite motif-containing protein 26	Q12899	FALSE	FALSE	FALSE	TRUE	TRUE	TRUE	TRUE	TRUE	TRUE	FALSE	FALSE	yes
CMSS1	CMS1_HUMAN	Protein CMSS1	Q9BQ75	FALSE	FALSE	FALSE	TRUE	FALSE	TRUE	FALSE	TRUE	TRUE	TRUE	TRUE	no
ARHGEF12	E9PMR6_HUMAN	Rho guanine nucleotide exchange factor 12	E9PMR6	FALSE	FALSE	FALSE	TRUE	TRUE	FALSE	TRUE	TRUE	TRUE	FALSE	TRUE	yes
SEC11A	H0YNG3_HUMAN	Signal peptidase complex catalytic subunit SEC11;Signal peptidase complex catalytic subunit SEC11A;Signal peptidase I	H0YNG3	FALSE	FALSE	FALSE	TRUE	FALSE	TRUE	TRUE	TRUE	TRUE	TRUE	TRUE	no
CNOT3	H7C3F5_HUMAN	CCR4-NOT transcription complex subunit 3	H7C3F5	FALSE	FALSE	FALSE	TRUE	TRUE	FALSE	TRUE	TRUE	TRUE	FALSE	TRUE	yes
RER1	RER1_HUMAN	Protein RER1	O15258	FALSE	FALSE	FALSE	TRUE	FALSE	TRUE	TRUE	TRUE	TRUE	TRUE	FALSE	yes
ERLIN1	ERLN1_HUMAN	Erlin-1	O75477	TRUE	FALSE	FALSE	TRUE	TRUE	TRUE	TRUE	FALSE	TRUE	TRUE	TRUE	tandem
BANF1	BAF_HUMAN	Barrier-to-autointegration factor;Barrier-to-autointegration factor, N-terminally processed	O75531	FALSE	FALSE	FALSE	TRUE	FALSE	TRUE	TRUE	FALSE	TRUE	TRUE	TRUE	yes
PFN1	PROF1_HUMAN	Profilin-1	P07737	FALSE	FALSE	FALSE	TRUE	FALSE	TRUE	TRUE	TRUE	TRUE	TRUE	FALSE	yes
PGAM1	PGAM1_HUMAN	Phosphoglycerate mutase 1	P18669	FALSE	TRUE	FALSE	TRUE	FALSE	TRUE	TRUE	TRUE	TRUE	FALSE	TRUE	yes
MYH11	MYH11_HUMAN	Myosin-11	P35749	FALSE	FALSE	FALSE	FALSE	FALSE	TRUE	TRUE	TRUE	TRUE	TRUE	TRUE	yes
CRKL	CRKL_HUMAN	Crk-like protein	P46109	FALSE	FALSE	FALSE	TRUE	TRUE	TRUE	TRUE	TRUE	TRUE	TRUE	TRUE	yes
HCCS	CCHL_HUMAN	Cytochrome c-type heme lyase	P53701	FALSE	FALSE	FALSE	TRUE	TRUE	FALSE	TRUE	TRUE	TRUE	FALSE	TRUE	tandem
EIF5	IF5_HUMAN	Eukaryotic translation initiation factor 5	P55010	FALSE	FALSE	FALSE	TRUE	TRUE	TRUE	TRUE	FALSE	TRUE	TRUE	FALSE	yes
VCP	TERA_HUMAN	Transitional endoplasmic reticulum ATPase	P55072	FALSE	TRUE	FALSE	TRUE	FALSE	TRUE	TRUE	FALSE	TRUE	TRUE	TRUE	yes
RAB8A	RAB8A_HUMAN	Ras-related protein Rab-8A	P61006	FALSE	FALSE	FALSE	FALSE	TRUE	TRUE	TRUE	FALSE	TRUE	TRUE	TRUE	tandem
PMPCA	MPPA_HUMAN	Mitochondrial-processing peptidase subunit alpha	Q10713	FALSE	FALSE	FALSE	TRUE	FALSE	FALSE	TRUE	TRUE	TRUE	TRUE	TRUE	yes
LMAN2	LMAN2_HUMAN	Vesicular integral-membrane protein VIP36	Q12907	FALSE	FALSE	FALSE	TRUE	TRUE	TRUE	FALSE	TRUE	TRUE	TRUE	FALSE	tandem
BNIP1	SEC20_HUMAN	Vesicle transport protein SEC20	Q12981	TRUE	FALSE	FALSE	TRUE	TRUE	TRUE	TRUE	TRUE	TRUE	FALSE	FALSE	yes
PWP1	PWP1_HUMAN	Periodic tryptophan protein 1 homolog	Q13610	FALSE	FALSE	FALSE	TRUE	TRUE	FALSE	TRUE	TRUE	TRUE	FALSE	TRUE	yes
TTLL12	TTL12_HUMAN	Tubulin--tyrosine ligase-like protein 12	Q14166	FALSE	TRUE	FALSE	TRUE	FALSE	TRUE	TRUE	TRUE	TRUE	FALSE	TRUE	yes
TRIP12	TRIPC_HUMAN	E3 ubiquitin-protein ligase TRIP12	Q14669	FALSE	FALSE	FALSE	TRUE	TRUE	TRUE	FALSE	FALSE	TRUE	TRUE	TRUE	yes
LRCH2	LRCH2_HUMAN	Leucine-rich repeat and calponin homology domain-containing protein 2	Q5VUJ6	FALSE	FALSE	FALSE	TRUE	TRUE	FALSE	TRUE	TRUE	FALSE	TRUE	TRUE	yes
PDE12	PDE12_HUMAN	2,5-phosphodiesterase 12	Q6L8Q7	FALSE	FALSE	FALSE	FALSE	TRUE	TRUE	FALSE	TRUE	TRUE	TRUE	TRUE	no
IKBIP	IKIP_HUMAN	Inhibitor of nuclear factor kappa-B kinase-interacting protein	Q70UQ0	FALSE	FALSE	FALSE	TRUE	TRUE	FALSE	TRUE	TRUE	TRUE	FALSE	TRUE	yes
C6orf120	CF120_HUMAN	UPF0669 protein C6orf120	Q7Z4R8	FALSE	FALSE	FALSE	TRUE	TRUE	FALSE	TRUE	TRUE	TRUE	TRUE	FALSE	no
PNPLA6	PLPL6_HUMAN	Neuropathy target esterase	Q8IY17	FALSE	FALSE	FALSE	TRUE	TRUE	TRUE	TRUE	TRUE	TRUE	TRUE	TRUE	yes
RDH11	RDH11_HUMAN	Retinol dehydrogenase 11	Q8TC12	FALSE	FALSE	FALSE	FALSE	TRUE	TRUE	TRUE	FALSE	TRUE	TRUE	TRUE	yes
DNAJC1	DNJC1_HUMAN	DnaJ homolog subfamily C member 1	Q96KC8	TRUE	FALSE	FALSE	TRUE	TRUE	TRUE	TRUE	TRUE	TRUE	TRUE	FALSE	yes
ESYT1	ESYT1_HUMAN	Extended synaptotagmin-1	Q9BSJ8	TRUE	FALSE	FALSE	TRUE	TRUE	TRUE	TRUE	TRUE	TRUE	FALSE	FALSE	yes
LMF2	LMF2_HUMAN	Lipase maturation factor 2	Q9BU23	FALSE	FALSE	FALSE	TRUE	TRUE	FALSE	FALSE	TRUE	TRUE	TRUE	TRUE	no
PDCD10	PDC10_HUMAN	Programmed cell death protein 10	Q9BUL8	FALSE	FALSE	FALSE	FALSE	TRUE	TRUE	TRUE	TRUE	TRUE	TRUE	FALSE	no
CDK12	CDK12_HUMAN	Cyclin-dependent kinase 12	Q9NYV4	FALSE	FALSE	FALSE	TRUE	TRUE	TRUE	FALSE	FALSE	TRUE	TRUE	TRUE	yes
CTSZ	CATZ_HUMAN	Cathepsin Z	Q9UBR2	FALSE	FALSE	FALSE	FALSE	TRUE	TRUE	TRUE	FALSE	TRUE	TRUE	TRUE	yes
USP24	UBP24_HUMAN	Ubiquitin carboxyl-terminal hydrolase 24	Q9UPU5	FALSE	FALSE	FALSE	FALSE	TRUE	FALSE	TRUE	TRUE	TRUE	TRUE	TRUE	tandem
